# Regulation of PP2A, PP4, and PP6 holoenzyme assembly by carboxyl-terminal methylation

**DOI:** 10.1101/2021.11.07.467570

**Authors:** Scott P. Lyons, Elora C. Greiner, Lauren E. Cressey, Mark E. Adamo, Arminja N. Kettenbach

## Abstract

The family of Phosphoprotein Phosphatases (PPPs) is responsible for most cellular serine and threonine dephosphorylation. PPPs achieve substrate specificity and selectivity by forming multimeric holoenzymes. PPP holoenzyme assembly is tightly controlled, and changes in the cellular repertoire of PPPs are linked to human disease, including cancer and neurodegeneration. For PP2A, PP4, and PP6, holoenzyme formation is in part regulated by carboxyl (C)-terminal methyl-esterification (often referred to as “methylation”). Here, we use mass spectrometry-based proteomics, methylation-ablating mutations, and genome editing to elucidate the role of C-terminal methylation on PP2A, PP4, and PP6 holoenzyme assembly. We find that the catalytic subunits of PP2A, PP4, and PP6 are frequently methylated in cancer cells and that deletion of the C-terminal leucine faithfully recapitulates loss of methylation. We observe that loss of PP2A methylation consistently reduced B55, B56, and B72 regulatory subunit binding in cancer and non-transformed cell lines. However, Striatin subunit binding is only affected in non-transformed cells. For PP4, we find that PP4R1 and PP4R3β bind in a methylation-dependent manner. Intriguingly, loss of methylation does not affect PP6 holoenzymes. Our analyses demonstrate in an unbiased, comprehensive, and isoform-specific manner the crucial regulatory function of endogenous PPP methylation in transformed and non-transformed cell lines
