## Supplemental Table 1 for "Regulation of PP2A, PP4, and PP6 holoenzyme assembly by carboxyl-terminal methylation"

### Sheet: description
Supp. Table 1.	Methylated peptides identified in SW1088, Cal-51, MCF-7, U-87, and C32 cells.
Column	Column description
column A	peptide sequence, ! indicates C-terminal methylation
column B	uniprot protein reference
column C	protein description
column D	peptide charge state
column E	total peptide number (TP)
column F	maximum xcorr parameter for protein identification
column G	maximum dcn parameter for protein identification
column H	minimum part per million parameter for protein identification

### Sheet: PIBs SW1088
peptide sequence	reference	protein description	charge	tp	max xcorr	max dcn	min ppm
R.RTPDYFL!.-	sp|P67775|PP2AA_HUMAN; sp|P62714|PP2AB_HUMAN	Serine/threonine-protein phosphatase 2A catalytic subunit alpha isoform OS=Homo sapiens OX=9606 GN=PPP2CA PE=1 SV=1; Serine/threonine-protein phosphatase 2A catalytic subunit beta isoform OS=Homo sapiens OX=9606 GN=PPP2CB PE=1 SV=1	2	3	1.581	0.6042	0.038488
R.RTPDYFL.-	sp|P67775|PP2AA_HUMAN; sp|P62714|PP2AB_HUMAN	Serine/threonine-protein phosphatase 2A catalytic subunit alpha isoform OS=Homo sapiens OX=9606 GN=PPP2CA PE=1 SV=1; Serine/threonine-protein phosphatase 2A catalytic subunit beta isoform OS=Homo sapiens OX=9606 GN=PPP2CB PE=1 SV=1	2	10	1.452	0.6951	0.03772
K.KPVADYFL!.-	sp|P60510|PP4C_HUMAN	Serine/threonine-protein phosphatase 4 catalytic subunit OS=Homo sapiens OX=9606 GN=PPP4C PE=1 SV=1	2	2	1.948	0.6237	0.615998
K.KPVADYFL.-	sp|P60510|PP4C_HUMAN	Serine/threonine-protein phosphatase 4 catalytic subunit OS=Homo sapiens OX=9606 GN=PPP4C PE=1 SV=1	2	9	1.856	0.7397	0.07834
R.AVPDSERVIPPRTTTPYFL!.-	sp|O00743|PPP6_HUMAN	Serine/threonine-protein phosphatase 6 catalytic subunit OS=Homo sapiens OX=9606 GN=PPP6C PE=1 SV=1	3	1	1.217	0.3829	0.197233
R.AVPDSERVIPPRTTTPYFL.-	sp|O00743|PPP6_HUMAN	Serine/threonine-protein phosphatase 6 catalytic subunit OS=Homo sapiens OX=9606 GN=PPP6C PE=1 SV=1	3	3	1.94	0.5706	0.190529

### Sheet: PIBs Cal51
peptide sequence	reference	protein description	charge	tp	max xcorr	max dcn	min ppm
R.RTPDYFL!.-	sp|P67775|PP2AA_HUMAN; sp|P62714|PP2AB_HUMAN	Serine/threonine-protein phosphatase 2A catalytic subunit alpha isoform OS=Homo sapiens OX=9606 GN=PPP2CA PE=1 SV=1; Serine/threonine-protein phosphatase 2A catalytic subunit beta isoform OS=Homo sapiens OX=9606 GN=PPP2CB PE=1 SV=1	2	1	1.338	0.639	1.05284
R.RTPDYFL.-	sp|P67775|PP2AA_HUMAN; sp|P62714|PP2AB_HUMAN	Serine/threonine-protein phosphatase 2A catalytic subunit alpha isoform OS=Homo sapiens OX=9606 GN=PPP2CA PE=1 SV=1; Serine/threonine-protein phosphatase 2A catalytic subunit beta isoform OS=Homo sapiens OX=9606 GN=PPP2CB PE=1 SV=1	2	6	1.496	0.6906	0.071994
K.LFRAVPDSERVIPPRTTTPYFL!.-	sp|O00743|PPP6_HUMAN	Serine/threonine-protein phosphatase 6 catalytic subunit OS=Homo sapiens OX=9606 GN=PPP6C PE=1 SV=1	4	4	2.086	0.558	0.246974
K.LFRAVPDSERVIPPRTTTPYFL.-	sp|O00743|PPP6_HUMAN	Serine/threonine-protein phosphatase 6 catalytic subunit OS=Homo sapiens OX=9606 GN=PPP6C PE=1 SV=1	3,4	24	3.518	0.8019	0.026994

### Sheet: PIBs MCF7
peptide sequence	reference	protein description	charge	tp	max xcorr	max dcn	min ppm
R.RTPDYFL!.-	sp|P67775|PP2AA_HUMAN; sp|P62714|PP2AB_HUMAN	Serine/threonine-protein phosphatase 2A catalytic subunit alpha isoform OS=Homo sapiens OX=9606 GN=PPP2CA PE=1 SV=1; Serine/threonine-protein phosphatase 2A catalytic subunit beta isoform OS=Homo sapiens OX=9606 GN=PPP2CB PE=1 SV=1	2	3	1.464	0.6311	0.12359
R.RTPDYFL.-	sp|P67775|PP2AA_HUMAN; sp|P62714|PP2AB_HUMAN	Serine/threonine-protein phosphatase 2A catalytic subunit alpha isoform OS=Homo sapiens OX=9606 GN=PPP2CA PE=1 SV=1; Serine/threonine-protein phosphatase 2A catalytic subunit beta isoform OS=Homo sapiens OX=9606 GN=PPP2CB PE=1 SV=1	2	7	1.424	0.6649	0.191319
K.KPVADYFL!.-	sp|P60510|PP4C_HUMAN	Serine/threonine-protein phosphatase 4 catalytic subunit OS=Homo sapiens OX=9606 GN=PPP4C PE=1 SV=1	2	1	1.089	0.5455	1.46065
K.KPVADYFL.-	sp|P60510|PP4C_HUMAN	Serine/threonine-protein phosphatase 4 catalytic subunit OS=Homo sapiens OX=9606 GN=PPP4C PE=1 SV=1	2	4	1.82	0.7365	0.463783
K.LFRAVPDSERVIPPRTTTPYFL!.-	sp|O00743|PPP6_HUMAN	Serine/threonine-protein phosphatase 6 catalytic subunit OS=Homo sapiens OX=9606 GN=PPP6C PE=1 SV=1	4	5	2.328	0.5838	0.169737
K.LFRAVPDSERVIPPRTTTPYFL.-	sp|O00743|PPP6_HUMAN	Serine/threonine-protein phosphatase 6 catalytic subunit OS=Homo sapiens OX=9606 GN=PPP6C PE=1 SV=1	3,4	26	3.419	0.808	0.026994

### Sheet: PIBs U87
peptide sequence	reference	protein description	charge	tp	max xcorr	max dcn	min ppm
R.RTPDYFL!.-	sp|P67775|PP2AA_HUMAN; sp|P62714|PP2AB_HUMAN	Serine/threonine-protein phosphatase 2A catalytic subunit alpha isoform OS=Homo sapiens OX=9606 GN=PPP2CA PE=1 SV=1; Serine/threonine-protein phosphatase 2A catalytic subunit beta isoform OS=Homo sapiens OX=9606 GN=PPP2CB PE=1 SV=1	2	3	1.327	0.6383	0.134395
R.RTPDYFL.-	sp|P67775|PP2AA_HUMAN; sp|P62714|PP2AB_HUMAN	Serine/threonine-protein phosphatase 2A catalytic subunit alpha isoform OS=Homo sapiens OX=9606 GN=PPP2CA PE=1 SV=1; Serine/threonine-protein phosphatase 2A catalytic subunit beta isoform OS=Homo sapiens OX=9606 GN=PPP2CB PE=1 SV=1	2	5	1.522	0.696	0.412107
K.LFRAVPDSERVIPPRTTTPYFL!.-	sp|O00743|PPP6_HUMAN	Serine/threonine-protein phosphatase 6 catalytic subunit OS=Homo sapiens OX=9606 GN=PPP6C PE=1 SV=1	4	5	1.989	0.5821	1.14293
K.LFRAVPDSERVIPPRTTTPYFL.-	sp|O00743|PPP6_HUMAN	Serine/threonine-protein phosphatase 6 catalytic subunit OS=Homo sapiens OX=9606 GN=PPP6C PE=1 SV=1	3,4	14	3.28	0.8172	0.275499

### Sheet: PIBs C32
peptide sequence	reference	protein description	charge	tp	max xcorr	max dcn	min ppm
R.RTPDYFL!.-	sp|P67775|PP2AA_HUMAN; sp|P62714|PP2AB_HUMAN	Serine/threonine-protein phosphatase 2A catalytic subunit alpha isoform OS=Homo sapiens OX=9606 GN=PPP2CA PE=1 SV=1; Serine/threonine-protein phosphatase 2A catalytic subunit beta isoform OS=Homo sapiens OX=9606 GN=PPP2CB PE=1 SV=1	2	3	1.356	0.6218	0.501773
R.RTPDYFL.-	sp|P67775|PP2AA_HUMAN; sp|P62714|PP2AB_HUMAN	Serine/threonine-protein phosphatase 2A catalytic subunit alpha isoform OS=Homo sapiens OX=9606 GN=PPP2CA PE=1 SV=1; Serine/threonine-protein phosphatase 2A catalytic subunit beta isoform OS=Homo sapiens OX=9606 GN=PPP2CB PE=1 SV=1	2	10	1.485	0.7159	0.333947
K.LFRAVPDSERVIPPRTTTPYFL!.-	sp|O00743|PPP6_HUMAN	Serine/threonine-protein phosphatase 6 catalytic subunit OS=Homo sapiens OX=9606 GN=PPP6C PE=1 SV=1	4	5	1.881	0.4684	0.834349
K.LFRAVPDSERVIPPRTTTPYFL.-	sp|O00743|PPP6_HUMAN	Serine/threonine-protein phosphatase 6 catalytic subunit OS=Homo sapiens OX=9606 GN=PPP6C PE=1 SV=1	3,4	15	3.293	0.7682	0.019601
