## Supplemental Table 2 for "Regulation of PP2A, PP4, and PP6 holoenzyme assembly by carboxyl-terminal methylation"

### Sheet: description
Supp. Table 2.	PP2A subfamily interactors identified from pulldowns of each catalytic family member.
Column	Column description for PPP2CB, PPP4C, and PPP6C
column A	protein name
column B	uniprot protein reference
column C	protein description
column D	maximum xcorr parameter for protein identification
column E	maximum dcn parameter for protein identification
column F	minimum part per million parameter for protein identification
column G	maximum coverage
column H	total peptide number (TP) WT_1
column I	unique peptide number (UP) WT_1
column J	unique peptide matches (UM) WT_1
column K	total peptide number (TP) WT_2
column L	unique peptide number (UP) WT_2
column M	unique peptide matches (UM) WT_2
column N	total peptide number (TP) WT_3
column O	unique peptide number (UP) WT_3
column P	unique peptide matches (UM) WT_3
column Q	total peptide number (TP) DL_1
column R	unique peptide number (UP) DL_1
column S	unique peptide matches (UM) DL_1
column T	total peptide number (TP) DL_2
column U	unique peptide number (UP) DL_2
column V	unique peptide matches (UM) DL_2
column W	total peptide number (TP) DL_3
column X	unique peptide number (UP) DL_3
column Y	unique peptide matches (UM) DL_3
column Z	log2 area of protein quantification [WT_1]
column AA	log2 area of protein quantification of um [WT_1]
column AB	log2 area of protein quantification [WT_2]
column AC	log2 area of protein quantification of um [WT_2]
column AD	log2 area of protein quantification [WT_3]
column AE	log2 area of protein quantification of um [WT_3]
column AF	log2 area of protein quantification [DL_1]
column AG	log2 area of protein quantification of um [DL_1]
column AH	log2 area of protein quantification [DL_2]
column AI	log2 area of protein quantification of um [DL_2]
column AJ	log2 area of protein quantification [DL_3]
column AK	log2 area of protein quantification of um [DL_3]
column AL	log2 ratio DL_1-WT um
column AM	log2 ratio DL_2-WT um
column AN	log2 ratio DL_3-WT um
column AO	average log2 ratio DL-WT um
column AP	standard deviation (SD) log2 ratio DL-WT um
column AQ	p-value log2 ratio DL-WT um

### Sheet: PP2ACB-WT_DL
protein name	uniprot accession	protein description	maximum xcorr parameter for protein identification	maximum dcn parameter for protein identification	minimum part per million parameter for protein identification	maximum coverage	tp_WT_1	up_WT_1	um_WT_1	tp_WT_2	up_WT_2	um_WT_2	tp_WT_3	up_WT_3	um_WT_3	tp_DL_1	up_DL_1	um_DL_1	tp_DL_2	up_DL_2	um_DL_2	tp_DL_3	up_DL_3	um_DL_3	log2 area [WT_1]	log2 area um [WT_1]	log2 area [WT_2]	log2 area um [WT_2]	log2 area [WT_3]	log2 area um [WT_3]	log2 area [DL_1]	log2 area um [DL_1]	log2 area [DL_2]	log2 area um [DL_2]	log2 area [DL_3]	log2 area um [DL_3]	log2 ratio DL_1-WT um	log2 ratio DL_2-WT um	log2 ratio DL_3-WT um	average log2 ratio um	SD log2 ratio um	p-value
2A5A_HUMAN	Q15172	Serine/threonine-protein phosphatase 2A 56 kDa regulatory subunit alpha isoform OS=Homo sapiens OX=9606 GN=PPP2R5A PE=1 SV=1	2.3	0.5448	0.000373	7.61317	4	4	2	4	4	2	2	2	0	0	0	0	0	0	0	0	0	0	22.1041	19.186	22.2255	19.3316	20.2912	18.4684	16.5103	14.5882	15.7838	13.6866	13.7786	13.3317	-4.59783	-5.49944	-5.85429	-5.31719	0.647753	0.000623854
2A5D_HUMAN	Q14738	Serine/threonine-protein phosphatase 2A 56 kDa regulatory subunit delta isoform OS=Homo sapiens OX=9606 GN=PPP2R5D PE=1 SV=1	5.961	0.8529	0.004198	44.3522	116	56	48	114	55	47	115	51	44	82	43	36	102	50	42	85	49	42	29.1985	29.3109	29.7092	29.6934	28.591	29.7161	28.3621	28.1017	28.6071	28.6411	27.3191	28.4946	-1.59169	-1.05224	-1.19882	-1.28092	0.278934	0.00565991
2A5E_HUMAN	Q16537	Serine/threonine-protein phosphatase 2A 56 kDa regulatory subunit epsilon isoform OS=Homo sapiens OX=9606 GN=PPP2R5E PE=1 SV=1	3.635	0.7438	0.000373	15.8458	12	9	7	11	9	6	9	8	6	0	0	0	0	0	0	0	0	0	24.8118	24.5789	24.9752	24.5171	23.2903	24.0404	21.1346	20.7663	21.0669	21.1954	19.8863	21.006	-3.75075	-3.32167	-3.51111	-3.52784	0.21503	0.000157407
2A5G_HUMAN	Q13362	Serine/threonine-protein phosphatase 2A 56 kDa regulatory subunit gamma isoform OS=Homo sapiens OX=9606 GN=PPP2R5C PE=1 SV=3	4.381	0.6927	0.004245	29.3893	32	21	13	40	27	19	30	20	13	13	8	1	19	11	3	13	8	1	27.2464	25.3906	27.5653	25.5142	26.2424	25.2444	26.3412	24.3869	26.207	24.2084	24.6943	24.0014	-1.00374	-1.18217	-1.38916	-1.19169	0.192891	0.00155344
2AAA_HUMAN	P30153	Serine/threonine-protein phosphatase 2A 65 kDa regulatory subunit A alpha isoform OS=Homo sapiens OX=9606 GN=PPP2R1A PE=1 SV=4	5.762	0.8221	0.001396	44.4822	69	32	28	93	40	33	108	42	35	42	28	24	56	32	28	64	36	30	29.5302	29.8176	30.7703	30.855	29.691	30.9037	27.8338	27.706	28.3645	28.4503	27.4686	28.6677	-3.14903	-2.40473	-2.18727	-2.58034	0.504353	0.00877806
2AAB_HUMAN	P30154	Serine/threonine-protein phosphatase 2A 65 kDa regulatory subunit A beta isoform OS=Homo sapiens OX=9606 GN=PPP2R1B PE=1 SV=3	3.541	0.6795	0.001755	32.2795	20	17	13	33	22	14	32	22	14	14	12	8	17	12	8	21	18	12	26.2432	24.0571	27.7736	25.0766	26.4636	24.6702	24.9907	23.4405	25.5251	23.512	24.4996	23.4921	-1.22973	-1.15826	-1.17809	-1.18869	0.036893	0.062717
2ABA_HUMAN	P63151	Serine/threonine-protein phosphatase 2A 55 kDa regulatory subunit B alpha isoform OS=Homo sapiens OX=9606 GN=PPP2R2A PE=1 SV=1	7.809	0.8088	0.004132	68.0089	129	43	30	137	50	35	128	49	35	35	23	17	49	32	23	46	29	19	32.0967	31.8566	32.1616	31.6666	31.2067	31.7873	27.6575	26.9664	27.7383	27.3182	26.5513	27.1853	-4.82092	-4.46913	-4.60205	-4.6307	0.17764	2.85398e-05
2ABB_HUMAN	Q00005	Serine/threonine-protein phosphatase 2A 55 kDa regulatory subunit B beta isoform OS=Homo sapiens OX=9606 GN=PPP2R2B PE=1 SV=1	4.702	0.8088	0.006248	15.5756	19	9	0	18	9	0	21	8	0	6	5	0	8	7	0	7	7	0	29.5359		29.6753		28.7528		25.2764		25.2364		24.2479
2ABD_HUMAN	Q66LE6	Serine/threonine-protein phosphatase 2A 55 kDa regulatory subunit B delta isoform OS=Homo sapiens OX=9606 GN=PPP2R2D PE=1 SV=1	5.518	0.813	0.007936	42.3841	59	28	15	57	32	18	70	28	14	19	14	7	19	15	5	24	18	7	30.6435	28.0393	30.8909	28.0357	29.9103	28.1713	26.5438	24.1272	26.5567	24.3475	25.4602	24.4029	-3.91205	-3.69176	-3.63633	-3.74671	0.145844	3.11967e-05
2ABG_HUMAN	Q9Y2T4	Serine/threonine-protein phosphatase 2A 55 kDa regulatory subunit B gamma isoform OS=Homo sapiens OX=9606 GN=PPP2R2C PE=1 SV=4	3.734	0.6632	0.006248	17.8971	21	11	2	18	9	1	23	10	2	7	5	0	9	7	0	8	7	0	29.9273	19.7386	29.7698	19.4226	28.9265	19.8338	25.5675	14.5473	25.2868	12.383	24.2585	16.5292	-5.19131	-7.35563	-3.20941	-5.25212	2.07378	0.0481489
P2R3A_HUMAN	Q06190	Serine/threonine-protein phosphatase 2A regulatory subunit B'' subunit alpha OS=Homo sapiens OX=9606 GN=PPP2R3A PE=1 SV=1	4.018	0.7309	0.006688	25.2174	37	29	27	28	25	23	27	25	23	3	3	1	2	2	1	2	2	1	24.2313	23.6243	24.2461	23.6867	23.4574	24.0497	21.2023	20.3132	20.903	20.4545	19.8466	20.5783	-3.37346	-3.23217	-3.10836	-3.238	0.132645	0.000137115
P2R3B_HUMAN	Q9Y5P8	Serine/threonine-protein phosphatase 2A regulatory subunit B'' subunit beta OS=Homo sapiens OX=9606 GN=PPP2R3B PE=1 SV=2	5.061	0.7668	0.012702	27.3043	26	17	15	17	14	12	19	14	12	12	12	10	11	10	9	3	3	2	26.3522	26.3478	26.3338	26.2266	25.3405	26.2987	23.7547	23.4899	23.2657	23.2602	22.018	23.104	-2.80883	-3.0385	-3.19478	-3.01404	0.194131	0.000565845
PP2AA_HUMAN	P67775	Serine/threonine-protein phosphatase 2A catalytic subunit alpha isoform OS=Homo sapiens OX=9606 GN=PPP2CA PE=1 SV=1	6.191	0.786	0.002501	48.5437	54	12	0	55	17	2	56	15	1	54	12	1	53	16	1	52	12	1	31.8154	20.5432	31.9016	21.1868	30.8109	21.612	32.0997	20.2766	31.8363	20.9188	30.7228	21.1507	-0.910263	-0.268037	-0.0361444	-0.404815	0.452827	0.460712
PP2AB_HUMAN	P62714	Serine/threonine-protein phosphatase 2A catalytic subunit beta isoform OS=Homo sapiens OX=9606 GN=PPP2CB PE=1 SV=1	6.191	0.786	0.002501	50.4854	62	14	2	61	18	3	60	15	1	59	13	2	61	18	3	58	12	1	32.2171	32.6243	32.3841	32.6243	31.2776	32.6243	32.6243	32.6243	32.3811	32.6243	31.2794	32.6243	0	0	0	0	0
STRN3_HUMAN	Q13033	Striatin-3 OS=Homo sapiens OX=9606 GN=STRN3 PE=1 SV=3	5.288	0.7612	0.007831	23.0866	16	14	11	15	12	10	15	14	12	22	18	15	16	13	11	16	13	11	24.5321	24.5431	24.1833	23.9623	23.5063	24.5168	24.8688	24.4495	24.1799	23.9471	23.1539	24.0621	-0.0672831	-0.569688	-0.454746	-0.363906	0.263233	0.484267
STRN4_HUMAN	Q9NRL3	Striatin-4 OS=Homo sapiens OX=9606 GN=STRN4 PE=1 SV=2	5.643	0.7545	0.000234	21.7795	20	17	14	14	11	9	15	13	11	21	15	12	15	12	10	14	12	10	24.5277	24.3973	24.5848	24.3758	23.3761	24.2208	24.8972	24.342	24.2516	23.8836	23.3203	24.1493	-0.0338648	-0.492262	-0.226565	-0.250897	0.230165	0.257564
STRN_HUMAN	O43815	Striatin OS=Homo sapiens OX=9606 GN=STRN PE=1 SV=4	5.402	0.8053	0.014018	40.2564	27	22	19	31	24	22	24	21	19	31	24	21	26	21	19	22	19	17	24.8896	25.0575	24.8212	24.838	24.097	25.2714	25.0144	24.7175	24.524	24.4798	23.5582	24.6499	-0.339939	-0.577664	-0.407579	-0.441727	0.122486	0.0513513

### Sheet: PP4C-WT_DL
protein name	uniprot accession	protein description	maximum xcorr parameter for protein identification	maximum dcn parameter for protein identification	minimum part per million parameter for protein identification	maximum coverage	tp_WT_1	up_WT_1	um_WT_1	tp_WT_2	up_WT_2	um_WT_2	tp_WT_3	up_WT_3	um_WT_3	tp_DL_1	up_DL_1	um_DL_1	tp_DL_2	up_DL_2	um_DL_2	tp_DL_3	up_DL_3	um_DL_3	log2 area [WT_1]	log2 area um [WT_1]	log2 area [WT_2]	log2 area um [WT_2]	log2 area [WT_3]	log2 area um [WT_3]	log2 area [DL_1]	log2 area um [DL_1]	log2 area [DL_2]	log2 area um [DL_2]	log2 area [DL_3]	log2 area um [DL_3]	log2 ratio DL_1-WT um	log2 ratio DL_2-WT um	log2 ratio DL_3-WT um	average log2 ratio um	SD log2 ratio um	p-value
P4R3A_HUMAN	Q6IN85	Serine/threonine-protein phosphatase 4 regulatory subunit 3A OS=Homo sapiens OX=9606 GN=PPP4R3A PE=1 SV=1	5.864	0.8273	0.001283	37.455	77	45	35	78	48	37	68	45	36	45	35	28	55	38	30	43	32	27	28.1837	28.0296	28.3022	27.649	27.8013	27.6595	27.1272	26.5504	26.7305	26.5418	26.0485	26.395	-1.10905	-1.1177	-1.26452	-1.16376	0.087372	0.00412991
P4R3B_HUMAN	Q5MIZ7	Serine/threonine-protein phosphatase 4 regulatory subunit 3B OS=Homo sapiens OX=9606 GN=PPP4R3B PE=1 SV=2	4.679	0.6963	0.004637	28.5041	37	29	19	39	28	17	35	26	17	14	13	6	23	17	9	20	18	13	27.2141	25.8084	27.4418	25.3893	26.8427	25.3737	25.937	23.4195	25.5855	23.5633	24.8121	23.6111	-1.96983	-1.82601	-1.77817	-1.85801	0.0997563	0.00183428
PP4C_HUMAN	P60510	Serine/threonine-protein phosphatase 4 catalytic subunit OS=Homo sapiens OX=9606 GN=PPP4C PE=1 SV=1	4.916	0.7454	0.003006	42.671	49	14	13	64	15	14	55	15	14	62	15	14	62	15	14	55	13	12	31.7373	32.1726	32.1249	32.1726	31.7001	32.1726	32.1726	32.1726	31.7726	32.1726	31.3255	32.1726	0	0	0	0	0
PP4R1_HUMAN	Q8TF05	Serine/threonine-protein phosphatase 4 regulatory subunit 1 OS=Homo sapiens OX=9606 GN=PPP4R1 PE=1 SV=1	5.054	0.7415	0.008616	20.6316	26	19	19	29	22	22	31	22	22	5	5	5	10	10	10	7	7	7	26.5816	27.017	26.6779	26.7256	26.4661	26.9386	21.9083	21.9083	21.7956	22.1957	21.3013	22.1484	-5.03034	-4.74293	-4.79018	-4.85448	0.15412	2.69405e-06
PP4R2_HUMAN	Q9NY27	Serine/threonine-protein phosphatase 4 regulatory subunit 2 OS=Homo sapiens OX=9606 GN=PPP4R2 PE=1 SV=3	7.902	0.833	0.003508	74.3405	60	33	33	69	37	37	68	38	38	55	30	30	52	29	29	62	32	32	29.7741	30.2095	29.9438	29.9915	30.1759	30.6485	29.8874	29.8874	29.0268	29.4269	29.3448	30.1919	-0.322079	-0.78263	-0.0175955	-0.374101	0.385161	0.204499
PP4R4_HUMAN	Q6NUP7	Serine/threonine-protein phosphatase 4 regulatory subunit 4 OS=Homo sapiens OX=9606 GN=PPP4R4 PE=1 SV=1	4.94	0.7254	0.003228	26.6896	19	18	18	22	21	21	24	21	21	21	19	19	22	18	18	24	21	21	23.9788	24.4142	24.0707	24.1185	24.0667	24.5392	24.224	24.224	23.8467	24.2468	23.4979	24.345	-0.190232	-0.167448	-0.0692158	-0.142299	0.0643087	0.570249

### Sheet: PP6C-WT_DL
protein name	uniprot accession	protein description	maximum xcorr parameter for protein identification	maximum dcn parameter for protein identification	minimum part per million parameter for protein identification	maximum coverage	tp_WT_1	up_WT_1	um_WT_1	tp_WT_2	up_WT_2	um_WT_2	tp_WT_3	up_WT_3	um_WT_3	tp_DL_1	up_DL_1	um_DL_1	tp_DL_2	up_DL_2	um_DL_2	tp_DL_3	up_DL_3	um_DL_3	log2 area [WT_1]	log2 area um [WT_1]	log2 area [WT_2]	log2 area um [WT_2]	log2 area [WT_3]	log2 area um [WT_3]	log2 area [DL_1]	log2 area um [DL_1]	log2 area [DL_2]	log2 area um [DL_2]	log2 area [DL_3]	log2 area um [DL_3]	log2 ratio DL_1-WT um	log2 ratio DL_2-WT um	log2 ratio DL_3-WT um	average log2 ratio um	SD log2 ratio um	p-value
ANR28_HUMAN	O15084	Serine/threonine-protein phosphatase 6 regulatory ankyrin repeat subunit A OS=Homo sapiens OX=9606 GN=ANKRD28 PE=1 SV=5	4.247	0.7682	0.002729	22.5071	38	27	24	45	26	23	30	22	19	35	23	20	33	25	22	29	19	17	24.2873	24.7568	24.3683	24.471	24.4411	25.4133	24.1755	24.6805	24.0475	23.6643	23.1699	24.1134	-0.0762962	-1.09241	-0.643357	-0.604022	0.509199	0.14723
ANR44_HUMAN	Q8N8A2	Serine/threonine-protein phosphatase 6 regulatory ankyrin repeat subunit B OS=Homo sapiens OX=9606 GN=ANKRD44 PE=1 SV=3	4.247	0.7449	0.004065	22.86	16	14	11	23	18	15	13	12	9	20	16	13	22	19	16	12	10	8	22.125	21.5457	22.337	21.5422	21.8556	21.4917	21.491	21.417	22.523	21.439	20.7434	20.7066	-0.125177	-0.103225	-0.835574	-0.354659	0.41663	0.29385
ANR52_HUMAN	Q8NB46	Serine/threonine-protein phosphatase 6 regulatory ankyrin repeat subunit C OS=Homo sapiens OX=9606 GN=ANKRD52 PE=1 SV=3	4.385	0.7481	0.002323	24.2565	30	20	20	34	23	23	21	16	16	26	20	20	34	24	24	21	18	18	23.3521	24.0902	23.9658	24.3421	22.7978	23.9868	23.4388	24.0567	24.0274	24.0274	22.421	23.5693	-0.0335545	-0.0628086	-0.520906	-0.205756	0.273319	0.259472
PP6R1_HUMAN	Q9UPN7	Serine/threonine-protein phosphatase 6 regulatory subunit 1 OS=Homo sapiens OX=9606 GN=PPP6R1 PE=1 SV=5	4.325	0.7664	0.00963	35.9818	26	21	21	32	21	21	23	18	18	29	22	22	32	25	25	29	21	21	24.5592	25.2974	24.8109	25.1871	24.8773	26.0663	25.1792	25.7971	25.2017	25.2017	24.5436	25.6919	0.499734	-0.0957229	0.394488	0.266166	0.317792	0.896011
PP6R2_HUMAN	O75170	Serine/threonine-protein phosphatase 6 regulatory subunit 2 OS=Homo sapiens OX=9606 GN=PPP6R2 PE=1 SV=2	4.197	0.8152	0.000816	37.5776	62	36	36	69	33	33	64	36	36	61	33	33	64	35	35	58	35	35	25.1	25.8381	25.149	25.5253	25.5153	26.7043	25.1039	25.7218	25.3564	25.3564	24.6962	25.8444	-0.116336	-0.48171	0.00630172	-0.197248	0.253868	0.399305
PP6R3_HUMAN	Q5H9R7	Serine/threonine-protein phosphatase 6 regulatory subunit 3 OS=Homo sapiens OX=9606 GN=PPP6R3 PE=1 SV=2	4.227	0.7944	0.000301	42.268	78	42	42	95	39	39	82	39	39	90	39	39	105	44	44	72	38	38	26.3091	27.0473	26.9431	27.3194	27.0117	28.2007	26.7747	27.3926	27.0878	27.0878	26.3665	27.5148	0.0731844	-0.231585	0.195382	0.0123273	0.219893	0.648374
PPP6_HUMAN	O00743	Serine/threonine-protein phosphatase 6 catalytic subunit OS=Homo sapiens OX=9606 GN=PPP6C PE=1 SV=1	4.113	0.7574	0.000399	39.6721	70	17	17	76	16	16	65	21	21	54	13	13	89	20	20	45	15	15	29.8879	30.626	30.2497	30.626	29.437	30.626	30.0081	30.626	30.626	30.626	29.4777	30.626	0	0	0	0	0
