## Supplemental Table 4 for "Regulation of PP2A, PP4, and PP6 holoenzyme assembly by carboxyl-terminal methylation"

### Sheet: description
Supp. Table 4.	PIB pulldown results of PP2A subfamily interactors from HEK293T WT and HM cells.
Column	Column description
column A	protein name
column B	uniprot protein reference
column C	protein description
column D	maximum xcorr parameter for protein identification
column E	maximum dcn parameter for protein identification
column F	minimum part per million parameter for protein identification
column G	maximum coverage
column H	total peptide number (TP) WT_1
column I	unique peptide number (UP) WT_1
column J	unique peptide matches (UM) WT_1
column K	total peptide number (TP) WT_2
column L	unique peptide number (UP) WT_2
column M	unique peptide matches (UM) WT_2
column N	total peptide number (TP) WT_3
column O	unique peptide number (UP) WT_3
column P	unique peptide matches (UM) WT_3
column Q	total peptide number (TP) HM_1
column R	unique peptide number (UP) HM_1
column S	unique peptide matches (UM) HM_1
column T	total peptide number (TP) HM_2
column U	unique peptide number (UP) HM_2
column V	unique peptide matches (UM) HM_2
column W	total peptide number (TP) HM_3
column X	unique peptide number (UP) HM_3
column Y	unique peptide matches (UM) HM_3
column Z	log2 area of protein quantification [WT_1]
column AA	log2 area of protein quantification of um [WT_1]
column AB	log2 area of protein quantification [WT_2]
column AC	log2 area of protein quantification of um [WT_2]
column AD	log2 area of protein quantification [WT_3]
column AE	log2 area of protein quantification of um [WT_3]
column AF	log2 area of protein quantification [HM_1]
column AG	log2 area of protein quantification of um [HM_1]
column AH	log2 area of protein quantification [HM_2]
column AI	log2 area of protein quantification of um [HM_2]
column AJ	log2 area of protein quantification [HM_3]
column AK	log2 area of protein quantification of um [HM_3]
column AL	log2 ratio HM_1-WT um
column AM	log2 ratio HM_2-WT um
column AN	log2 ratio HM_3-WT um
column AO	average log2 ratio HM-WT um
column AP	standard deviation (SD) log2 ratio HM-WT um
column AQ	p-value log2 ratio HM-WT um

### Sheet: PIBS_293T-WT_HM
protein name	uniprot accession	protein description	maximum xcorr parameter for protein identification	maximum dcn parameter for protein identification	minimum part per million parameter for protein identification	maximum coverage	tp_WT_1	up_WT_1	um_WT_1	tp_WT_2	up_WT_2	um_WT_2	tp_WT_3	up_WT_3	um_WT_3	tp_HM_1	up_HM_1	um_HM_1	tp_HM_2	up_HM_2	um_HM_2	tp_HM_3	up_HM_3	um_HM_3	log2 area [WT_1]	log2 area um [WT_1]	log2 area [WT_2]	log2 area um [WT_2]	log2 area [WT_3]	log2 area um [WT_3]	log2 area [HM_1]	log2 area um [HM_1]	log2 area [HM_2]	log2 area um [HM_2]	log2 area [HM_3]	log2 area um [HM_3]	log2 ratio HM_1-WT um	log2 ratio HM_2-WT um	log2 ratio HM_3-WT um	average log2 ratio um	SD log2 ratio um	p-value
2A5D_HUMAN	Q14738	Serine/threonine-protein phosphatase 2A 56 kDa regulatory subunit delta isoform OS=Homo sapiens OX=9606 GN=PPP2R5D PE=1 SV=1	4.866	0.7717	0.093708	32.0598	18	13	11	20	14	12	19	13	11	5	5	3	3	3	2	3	2	1	25.092	24.6193	24.7499	24.5518	24.9973	24.4061	21.617	22.1776	21.8246	21.8161	22.2304	21.9149	-2.37415	-2.73565	-2.63682	-2.58221	0.186834	0.000160829
2A5E_HUMAN	Q16537	Serine/threonine-protein phosphatase 2A 56 kDa regulatory subunit epsilon isoform OS=Homo sapiens OX=9606 GN=PPP2R5E PE=1 SV=1	3.836	0.7995	0.120584	20.985	7	6	5	8	7	5	8	7	5	1	1	1	2	2	2	2	2	2	24.4683	24.5594	24.4386	24.7124	24.423	24.2616	20.6176	22.0518	20.6564	21.8858	20.8767	21.9662	-2.5076	-2.67353	-2.59319	-2.59144	0.0829821	0.000996118
2A5G_HUMAN	Q13362	Serine/threonine-protein phosphatase 2A 56 kDa regulatory subunit gamma isoform OS=Homo sapiens OX=9606 GN=PPP2R5C PE=1 SV=3	3.911	0.7053	0.296954	23.0916	11	8	5	11	8	5	12	9	6	12	11	8	8	6	5	10	7	6	25.4995	25.068	25.0966	24.9225	25.4119	24.8685	22.8727	24.0008	23.157	23.985	23.2729	23.711	-0.921734	-0.937527	-1.21152	-1.0236	0.162943	0.00150385
2AAA_HUMAN	P30153	Serine/threonine-protein phosphatase 2A 65 kDa regulatory subunit A alpha isoform OS=Homo sapiens OX=9606 GN=PPP2R1A PE=1 SV=4	5.436	0.8302	0.002188	30.0509	94	21	21	90	20	20	94	20	20	41	17	17	43	16	16	42	18	18	33.0281	33.1916	32.7496	33.1351	33.0167	33.0167	29.7578	31.4068	29.9333	31.3318	29.9565	31.1368	-1.72833	-1.8033	-1.99828	-1.8433	0.139352	0.00013973
2AAB_HUMAN	P30154	Serine/threonine-protein phosphatase 2A 65 kDa regulatory subunit A beta isoform OS=Homo sapiens OX=9606 GN=PPP2R1B PE=1 SV=3	4.665	0.7786	0.128917	22.4626	12	10	10	11	9	9	13	10	10	2	2	2	2	2	2	2	2	2	23.5686	23.7321	23.2125	23.598	23.3688	23.3688	19.6319	21.281	20.2902	21.6887	20.0634	21.2437	-2.31708	-1.90932	-2.35432	-2.19357	0.246876	0.000408741
2ABA_HUMAN	P63151	Serine/threonine-protein phosphatase 2A 55 kDa regulatory subunit B alpha isoform OS=Homo sapiens OX=9606 GN=PPP2R2A PE=1 SV=1	7.749	0.8148	0.035849	49.4407	46	22	16	46	22	15	46	25	17	19	15	8	19	14	9	22	15	9	31.2383	30.5123	30.8539	30.3181	31.1607	30.2748	26.5206	27.2392	26.7891	27.3522	26.697	26.9379	-3.07892	-2.96584	-3.38015	-3.14163	0.214159	0.00011723
2ABB_HUMAN	Q00005	Serine/threonine-protein phosphatase 2A 55 kDa regulatory subunit B beta isoform OS=Homo sapiens OX=9606 GN=PPP2R2B PE=1 SV=1	2.258	0.3403	0.035849	3.386	2	1	0	2	1	0	3	2	0	2	2	0	1	1	0	1	1	0	29.4533		29.1603		29.434		24.869		25.0773		24.9575
2ABD_HUMAN	Q66LE6	Serine/threonine-protein phosphatase 2A 55 kDa regulatory subunit B delta isoform OS=Homo sapiens OX=9606 GN=PPP2R2D PE=1 SV=1	6.668	0.7996	0.035849	34.6578	25	12	7	26	13	7	26	15	8	14	11	5	12	10	6	15	10	5	30.0331	27.9294	29.6639	27.7226	29.9556	27.7123	25.5593	25.206	25.7282	25.2484	25.9865	25.6651	-2.51665	-2.47426	-2.05754	-2.34949	0.253718	0.000817644
2ABG_HUMAN	Q9Y2T4	Serine/threonine-protein phosphatase 2A 55 kDa regulatory subunit B gamma isoform OS=Homo sapiens OX=9606 GN=PPP2R2C PE=1 SV=4	2.258	0.3403	0.035849	3.3557	2	1	0	2	1	0	3	2	0	2	2	0	1	1	0	1	1	0	29.3968		29.1037		29.3774		24.8124		25.0207		24.9009
P2R3A_HUMAN	Q06190	Serine/threonine-protein phosphatase 2A regulatory subunit B'' subunit alpha OS=Homo sapiens OX=9606 GN=PPP2R3A PE=1 SV=1	6.517	0.8079	0.140718	15.1304	16	13	13	13	10	10	16	13	13	7	7	7	4	4	4	6	6	6	22.2602	22.4237	22.6841	23.0696	23.0132	23.0132	19.8636	21.5126	20.016	21.4146	19.7848	20.9651	-1.50053	-1.59861	-2.04803	-1.71572	0.291933	0.00505077
P2R3B_HUMAN	Q9Y5P8	Serine/threonine-protein phosphatase 2A regulatory subunit B'' subunit beta OS=Homo sapiens OX=9606 GN=PPP2R3B PE=1 SV=2	5.249	0.7321	0.055052	21.913	6	6	6	6	6	6	6	6	6	0	0	0	1	1	1	1	1	1	23.4814	23.6449	23.1279	23.5134	23.4441	23.4441	18.9938	20.6429	18.7886	20.1872	18.8129	19.9932	-2.87059	-3.32626	-3.52022	-3.23902	0.333483	0.00175185
STRN3_HUMAN	Q13033	Striatin-3 OS=Homo sapiens OX=9606 GN=STRN3 PE=1 SV=3	6.649	0.8331	0.005202	27.6035	20	14	13	22	14	13	21	13	12	19	14	13	16	12	11	19	13	12	27.9598	28.1024	27.7989	28.1673	27.8981	27.8685	27.1584	28.7205	27.4243	28.7074	27.514	28.5857	0.618103	0.605041	0.483371	0.568838	0.0743047	0.00967458
STRN4_HUMAN	Q9NRL3	Striatin-4 OS=Homo sapiens OX=9606 GN=STRN4 PE=1 SV=2	7.766	0.7813	0.019603	20.1859	16	9	8	18	9	8	17	9	8	17	9	8	17	10	9	16	9	8	27.2621	27.3814	26.8749	27.2182	27.16	27.0955	26.4597	27.92	26.7434	27.8917	26.8175	27.7605	0.701799	0.673548	0.542307	0.639218	0.0851079	0.00575317
STRN_HUMAN	O43815	Striatin OS=Homo sapiens OX=9606 GN=STRN PE=1 SV=4	6.13	0.8648	0.04554	37.8205	42	19	18	49	21	20	45	20	19	39	21	20	37	20	19	35	20	19	28.1122	28.2604	27.8492	28.2212	28.1443	28.124	27.2588	28.8421	27.4861	28.7952	27.4527	28.5411	0.620879	0.573959	0.319882	0.504907	0.161944	0.0179272
P4R3A_HUMAN	Q6IN85	Serine/threonine-protein phosphatase 4 regulatory subunit 3A OS=Homo sapiens OX=9606 GN=PPP4R3A PE=1 SV=1	6.328	0.8251	0.005795	39.976	61	31	26	53	29	24	62	30	25	53	28	23	49	27	22	46	27	22	29.9085	30.2836	29.6349	30.3367	30.0456	30.2387	29.4158	29.492	29.6696	29.6904	29.1237	28.8253	-0.79164	-0.593279	-1.45834	-0.947754	0.45317	0.0664997
P4R3B_HUMAN	Q5MIZ7	Serine/threonine-protein phosphatase 4 regulatory subunit 3B OS=Homo sapiens OX=9606 GN=PPP4R3B PE=1 SV=2	5.266	0.8354	0.005795	31.2132	40	20	15	36	22	17	39	20	15	33	23	18	30	20	15	32	22	17	28.1838	27.4715	27.9089	27.5248	28.7523	27.458	26.8023	25.0331	27.1436	25.3473	27.2268	25.1447	-2.43838	-2.12425	-2.32687	-2.2965	0.159249	0.00101116
PP4R1_HUMAN	Q8TF05	Serine/threonine-protein phosphatase 4 regulatory subunit 1 OS=Homo sapiens OX=9606 GN=PPP4R1 PE=1 SV=1	6.694	0.8071	0.012362	18.8421	27	16	16	26	16	16	28	16	16	21	16	16	18	14	14	16	11	11	27.2203	27.8603	26.929	27.8951	27.2872	27.9456	23.6292	23.8769	23.9304	24.1334	23.8484	23.8484	-4.01825	-3.76172	-4.04677	-3.94224	0.15699	0.000229636
PP4R2_HUMAN	Q9NY27	Serine/threonine-protein phosphatase 4 regulatory subunit 2 OS=Homo sapiens OX=9606 GN=PPP4R2 PE=1 SV=3	9.296	0.8626	0.001373	48.6811	44	17	17	47	20	20	46	20	20	62	21	21	49	21	21	57	20	20	29.7894	30.4294	29.6145	30.5806	29.8084	30.4668	29.7976	30.0452	29.9047	30.1077	29.9386	29.9386	-0.42153	-0.359099	-0.528184	-0.436271	0.085501	0.00239674
PP4R4_HUMAN	Q6NUP7	Serine/threonine-protein phosphatase 4 regulatory subunit 4 OS=Homo sapiens OX=9606 GN=PPP4R4 PE=1 SV=1	5.13	0.7536	0.070253	20.3895	15	13	13	13	11	11	12	12	12	18	16	16	20	16	16	17	13	13	24.372	25.012	24.0511	25.0172	24.3292	24.9876	24.1346	24.3823	24.4036	24.6066	24.3917	24.3917	-0.629721	-0.405453	-0.620269	-0.551815	0.126841	0.0163739
ANR28_HUMAN	O15084	Serine/threonine-protein phosphatase 6 regulatory ankyrin repeat subunit A OS=Homo sapiens OX=9606 GN=ANKRD28 PE=1 SV=5	6.183	0.7817	0.14095	13.4853	21	12	12	19	11	11	20	11	11	18	11	11	19	12	12	19	11	11	27.6822	27.6822	27.2828	27.5954	27.5895	27.6358	26.8275	27.4553	27.0895	27.5545	26.8609	27.3074	-0.180497	-0.0812374	-0.328328	-0.196688	0.124339	0.0966713
ANR44_HUMAN	Q8N8A2	Serine/threonine-protein phosphatase 6 regulatory ankyrin repeat subunit B OS=Homo sapiens OX=9606 GN=ANKRD44 PE=1 SV=3	6.257	0.8156	0.000756	21.7523	17	13	13	16	12	12	16	12	12	15	11	11	13	10	10	17	13	13	25.8708	25.8708	25.5789	25.8915	25.9158	25.962	25.1321	25.7599	25.3491	25.8141	25.433	25.8795	-0.131567	-0.0773679	-0.0120135	-0.0736493	0.0598633	0.114227
ANR52_HUMAN	Q8NB46	Serine/threonine-protein phosphatase 6 regulatory ankyrin repeat subunit C OS=Homo sapiens OX=9606 GN=ANKRD52 PE=1 SV=3	6.344	0.7986	0.034801	11.5242	17	8	8	16	8	8	17	8	8	17	8	8	17	7	7	18	8	8	27.7983	27.7983	27.3491	27.6617	27.6061	27.6523	27.4824	28.1102	27.9809	28.4459	27.8032	28.2497	0.448564	0.784219	0.58801	0.606931	0.168625	0.0150106
PP6R1_HUMAN	Q9UPN7	Serine/threonine-protein phosphatase 6 regulatory subunit 1 OS=Homo sapiens OX=9606 GN=PPP6R1 PE=1 SV=5	6.095	0.8576	0.001319	19.1827	23	11	11	25	13	13	24	13	13	24	15	15	23	14	14	27	15	15	27.7191	27.7191	27.2959	27.6085	27.7229	27.7692	26.7439	27.3717	26.9483	27.4133	27.3477	27.7942	-0.347385	-0.305724	0.0751492	-0.192653	0.232857	0.32852
PP6R2_HUMAN	O75170	Serine/threonine-protein phosphatase 6 regulatory subunit 2 OS=Homo sapiens OX=9606 GN=PPP6R2 PE=1 SV=2	6.299	0.8945	0.03267	13.147	17	9	9	17	9	9	19	11	11	17	11	11	15	10	10	16	9	9	26.269	26.269	25.9734	26.286	26.2246	26.2709	25.1738	25.8016	25.4882	25.9532	25.4964	25.9429	-0.469302	-0.317636	-0.32792	-0.37162	0.0847519	0.0156079
PP6R3_HUMAN	Q5H9R7	Serine/threonine-protein phosphatase 6 regulatory subunit 3 OS=Homo sapiens OX=9606 GN=PPP6R3 PE=1 SV=2	6.933	0.8651	0.012211	30.4696	58	21	21	51	20	20	51	22	22	54	21	21	49	24	24	46	23	23	29.5122	29.5122	28.6392	28.9518	29.7029	29.7492	28.9811	29.6089	29.4061	29.8711	29.1688	29.6153	0.0966645	0.358829	0.103067	0.186187	0.149547	0.341132
PP2AA_HUMAN	P67775	Serine/threonine-protein phosphatase 2A catalytic subunit alpha isoform OS=Homo sapiens OX=9606 GN=PPP2CA PE=1 SV=1	2.426	0.7038	0.128622	13.2686	7	3	1	10	3	1	10	3	1	5	3	1	5	3	1	5	2	1	31.5074	30.8428	31.2403	30.8178	31.5336	30.7885	30.2603	30.5059	30.4621	30.4892	30.5452	30.4559	-0.311879	-0.32861	-0.361874	-0.334121	0.025449	0.000104298
PP2AB_HUMAN	P62714	Serine/threonine-protein phosphatase 2A catalytic subunit beta isoform OS=Homo sapiens OX=9606 GN=PPP2CB PE=1 SV=1	2.426	0.7038	0.128622	10.6796	4	2	0	6	2	0	6	2	0	4	2	0	3	2	0	3	1	0	30.0696		29.8476		30.2331		28.5841		28.8346		29.0528
PP4C_HUMAN	P60510	Serine/threonine-protein phosphatase 4 catalytic subunit OS=Homo sapiens OX=9606 GN=PPP4C PE=1 SV=1	4.338	0.7449	0.05033	8.14332	10	2	2	6	2	2	8	2	2	15	2	2	14	2	2	9	2	2	29.9436	29.9436	29.6175	29.8865	29.9252	29.9317	30.3359	31.123	30.3806	30.9719	30.5836	31.1279	1.19132	1.04021	1.19625	1.14259	0.0887003	0.000754432
PPP6_HUMAN	O00743	Serine/threonine-protein phosphatase 6 catalytic subunit OS=Homo sapiens OX=9606 GN=PPP6C PE=1 SV=1	3.867	0.7467	0.009155	23.6066	42	7	7	44	7	7	43	7	7	25	7	7	25	7	7	26	7	7	31.2215	31.2215	30.9089	31.1779	31.1752	31.1817	30.5937	31.3807	30.7565	31.3477	30.775	31.3193	0.199076	0.166056	0.137612	0.167581	0.0307605	0.00283754
