## Supplemental Table 4 for "Regulation of PP2A, PP4, and PP6 holoenzyme assembly by carboxyl-terminal methylation"

### Sheet: PIBS_Hela-WT_HM
protein name	uniprot accession	protein description	maximum xcorr parameter for protein identification	maximum dcn parameter for protein identification	minimum part per million parameter for protein identification	maximum coverage	tp_WT_1	up_WT_1	um_WT_1	tp_WT_2	up_WT_2	um_WT_2	tp_WT_3	up_WT_3	um_WT_3	tp_HM_1	up_HM_1	um_HM_1	tp_HM_2	up_HM_2	um_HM_2	tp_HM_3	up_HM_3	um_HM_3	log2 area [WT_1]	log2 area um [WT_1]	log2 area [WT_2]	log2 area um [WT_2]	log2 area [WT_3]	log2 area um [WT_3]	log2 area [HM_1]	log2 area um [HM_1]	log2 area [HM_2]	log2 area um [HM_2]	log2 area [HM_3]	log2 area um [HM_3]	log2 ratio HM_1-WT um	log2 ratio HM_2-WT um	log2 ratio HM_3-WT um	average log2 ratio um	SD log2 ratio um	p-value
2A5D_HUMAN	Q14738	Serine/threonine-protein phosphatase 2A 56 kDa regulatory subunit delta isoform OS=Homo sapiens OX=9606 GN=PPP2R5D PE=1 SV=1	5.076	0.7856	0.745272	32.5581	17	13	11	15	11	10	14	10	8	6	6	5	8	7	6	11	8	6	24.3847	25.4938	24.1872	23.9769	24.2106	24.3907	22.4902	22.1249	22.4833	22.7294	22.6247	22.0621	-2.26582	-1.66128	-2.32862	-2.08524	0.368501	0.0213688
2A5E_HUMAN	Q16537	Serine/threonine-protein phosphatase 2A 56 kDa regulatory subunit epsilon isoform OS=Homo sapiens OX=9606 GN=PPP2R5E PE=1 SV=1	2.472	0.612	1.48295	4.92505	2	2	2	2	2	2	1	1	1	0	0	0	0	0	0	0	0	0	20.7191	22.3078	20.5782	20.879	20.6203	21.2766	16.3025	16.4043	16.0566	16.8516	16.4854	16.4854	-4.87229	-4.42505	-4.79119	-4.69617	0.238281	0.00407701
2A5G_HUMAN	Q13362	Serine/threonine-protein phosphatase 2A 56 kDa regulatory subunit gamma isoform OS=Homo sapiens OX=9606 GN=PPP2R5C PE=1 SV=3	3.828	0.7341	1.42374	18.7023	9	6	4	10	6	5	11	8	6	5	4	3	6	4	3	10	7	5	23.7264	24.3316	23.5152	22.7383	23.5981	23.3223	21.8302	20.9778	21.9116	21.6453	22.1245	21.1079	-2.34451	-1.67694	-2.21434	-2.0786	0.353884	0.0266137
2AAA_HUMAN	P30153	Serine/threonine-protein phosphatase 2A 65 kDa regulatory subunit A alpha isoform OS=Homo sapiens OX=9606 GN=PPP2R1A PE=1 SV=4	7.618	0.8122	0.661502	27.3345	29	13	13	27	12	12	28	13	13	22	12	12	20	12	12	23	12	12	29.3777	30.9664	29.3893	29.6901	29.5183	30.1746	28.4481	28.5499	28.2685	29.0635	28.6265	28.6265	-1.62464	-1.11108	-1.54808	-1.42793	0.277063	0.0385153
2AAB_HUMAN	P30154	Serine/threonine-protein phosphatase 2A 65 kDa regulatory subunit A beta isoform OS=Homo sapiens OX=9606 GN=PPP2R1B PE=1 SV=3	4.736	0.7663	0.819296	22.4626	10	9	9	11	9	9	11	9	9	6	6	6	8	7	7	5	5	5	23.7903	25.379	23.6035	23.9043	23.7316	24.3879	21.1319	21.2338	21.071	21.866	21.2265	21.2265	-3.15411	-2.52191	-3.1614	-2.94581	0.367125	0.00835519
2ABA_HUMAN	P63151	Serine/threonine-protein phosphatase 2A 55 kDa regulatory subunit B alpha isoform OS=Homo sapiens OX=9606 GN=PPP2R2A PE=1 SV=1	7.479	0.8192	0.413028	47.4273	29	17	13	37	19	15	34	17	13	25	17	13	19	15	11	17	13	9	27.7879	28.5759	27.8471	27.4626	28.0176	28.0333	25.4324	25.1064	24.8863	25.0604	24.8889	24.1284	-2.92683	-2.97286	-3.90487	-3.26819	0.551862	0.00197207
2ABB_HUMAN	Q00005	Serine/threonine-protein phosphatase 2A 55 kDa regulatory subunit B beta isoform OS=Homo sapiens OX=9606 GN=PPP2R2B PE=1 SV=1	2.661	0.6746	1.98117	4.51467	2	2	1	1	1	0	1	1	0	1	1	0	1	1	0	1	1	0	25.4684	18.8514	25.5305	16.7148	25.6278	17.4214	22.4247	15.7806	22.2455	16.7386	22.3986	16.0201	-1.64087	-0.682846	-1.40132	-1.24168	0.498565	0.12755
2ABD_HUMAN	Q66LE6	Serine/threonine-protein phosphatase 2A 55 kDa regulatory subunit B delta isoform OS=Homo sapiens OX=9606 GN=PPP2R2D PE=1 SV=1	6.457	0.7876	0.867661	39.0728	14	9	6	17	10	7	14	10	7	10	8	5	8	6	3	10	6	3	26.3746	26.2573	26.1836	24.9325	26.3523	25.5961	23.8387	23.0391	23.6848	23.4665	24.0456	23.1064	-2.557	-2.12963	-2.48967	-2.3921	0.229787	0.0162843
P2R3B_HUMAN	Q9Y5P8	Serine/threonine-protein phosphatase 2A regulatory subunit B'' subunit beta OS=Homo sapiens OX=9606 GN=PPP2R3B PE=1 SV=2	2.721	0.4675	2.23844	4.52174	0	0	0	0	0	0	2	2	2	0	0	0	0	0	0	0	0	0	17.6786	19.2673	17.6903	17.9911	18.0064	18.6627	13.604	13.7058	13.3676	14.1626	14.7287	14.7287	-4.9569	-4.50013	-3.93403	-4.46369	0.512404	0.000887045
STRN3_HUMAN	Q13033	Striatin-3 OS=Homo sapiens OX=9606 GN=STRN3 PE=1 SV=3	5.986	0.8085	0.440023	12.4216	7	6	6	8	7	7	7	6	6	8	7	7	8	7	7	8	7	7	22.9577	24.5464	22.9449	23.2457	22.8982	23.5546	23.1382	23.24	23.0545	23.8495	23.2852	23.2852	-0.314544	0.294906	-0.26935	-0.0963293	0.339572	0.514631
STRN4_HUMAN	Q9NRL3	Striatin-4 OS=Homo sapiens OX=9606 GN=STRN4 PE=1 SV=2	4.949	0.7466	0.569566	11.5538	5	4	4	5	4	4	6	5	5	5	4	4	4	3	3	5	4	4	22.8279	24.4166	22.357	22.6578	22.5959	23.2522	22.707	22.8089	22.6109	23.4059	22.9538	22.9538	-0.443374	0.153627	-0.298415	-0.196054	0.311386	0.540829
STRN_HUMAN	O43815	Striatin OS=Homo sapiens OX=9606 GN=STRN PE=1 SV=4	5.867	0.8627	0.730552	27.1795	17	12	12	18	13	13	19	14	14	18	14	14	17	12	12	20	14	14	23.0295	24.6183	23.8605	24.1613	23.204	23.8603	23.5626	23.6644	23.3395	24.1345	23.7287	23.7287	-0.496912	-0.026861	-0.432661	-0.318811	0.254869	0.244048
P4R3A_HUMAN	Q6IN85	Serine/threonine-protein phosphatase 4 regulatory subunit 3A OS=Homo sapiens OX=9606 GN=PPP4R3A PE=1 SV=1	5.603	0.7612	0.803915	33.0132	27	21	17	32	25	21	28	23	19	32	24	20	26	20	16	26	20	17	24.4934	24.2295	24.8732	24.7509	24.8982	24.8931	24.9328	24.7615	24.5865	24.588	24.7895	24.5832	0.0106672	-0.162893	-0.16767	-0.106632	0.101612	0.932503
P4R3B_HUMAN	Q5MIZ7	Serine/threonine-protein phosphatase 4 regulatory subunit 3B OS=Homo sapiens OX=9606 GN=PPP4R3B PE=1 SV=2	4.589	0.7909	0.782685	24.735	10	9	5	19	14	10	19	16	12	12	11	7	15	12	8	10	9	6	22.6608	21.1308	23.1708	21.6578	23.1351	21.8363	22.9749	20.92	22.5299	20.6635	22.696	20.6067	-0.737832	-0.994347	-1.05116	-0.927778	0.166933	0.0444761
PP4R1_HUMAN	Q8TF05	Serine/threonine-protein phosphatase 4 regulatory subunit 1 OS=Homo sapiens OX=9606 GN=PPP4R1 PE=1 SV=1	6.03	0.8172	0.730697	18.1053	20	11	11	20	11	11	21	12	12	4	4	4	5	5	5	6	5	5	24.2513	24.2513	24.1053	24.2939	24.264	24.5425	20.7409	20.8605	20.5344	20.8033	20.2023	20.2564	-3.43343	-3.49063	-4.03746	-3.65384	0.333456	0.000550402
PP4R2_HUMAN	Q9NY27	Serine/threonine-protein phosphatase 4 regulatory subunit 2 OS=Homo sapiens OX=9606 GN=PPP4R2 PE=1 SV=3	8.224	0.8483	0.901717	47.9616	19	11	11	19	11	11	18	11	11	19	12	12	19	11	11	18	11	11	25.2046	25.2046	25.264	25.4526	25.2824	25.5609	26.1799	26.2995	26.0488	26.3177	26.234	26.2882	0.846959	0.865169	0.835627	0.849252	0.014904	0.0131306
ANR28_HUMAN	O15084	Serine/threonine-protein phosphatase 6 regulatory ankyrin repeat subunit A OS=Homo sapiens OX=9606 GN=ANKRD28 PE=1 SV=5	7.922	0.8471	1.16231	11.5859	9	6	6	10	7	7	9	6	6	11	8	8	12	7	7	13	8	8	21.4045	21.6	21.4952	21.5982	21.7624	21.896	22.129	22.213	21.8373	22.012	22.1632	22.1632	0.613012	0.411948	0.563142	0.529367	0.104701	0.0285657
ANR44_HUMAN	Q8N8A2	Serine/threonine-protein phosphatase 6 regulatory ankyrin repeat subunit B OS=Homo sapiens OX=9606 GN=ANKRD44 PE=1 SV=3	3.411	0.7337	1.45511	11.1782	5	5	5	4	4	4	5	5	5	8	8	8	5	5	5	7	7	7	19.1858	19.3813	19.7532	19.8561	19.9587	20.0923	20.8081	20.8921	20.7704	20.9451	21.0003	21.0003	1.03596	1.08895	1.14417	1.0897	0.0541095	0.0282606
ANR52_HUMAN	Q8NB46	Serine/threonine-protein phosphatase 6 regulatory ankyrin repeat subunit C OS=Homo sapiens OX=9606 GN=ANKRD52 PE=1 SV=3	5.11	0.7662	1.18566	6.78439	3	3	3	4	3	3	5	4	4	5	4	4	5	4	4	6	5	5	20.1352	20.3308	20.2404	20.3433	20.6245	20.758	21.009	21.093	20.6705	20.8452	21.0846	21.0846	0.749683	0.501871	0.741307	0.664287	0.140718	0.0425448
PP6R1_HUMAN	Q9UPN7	Serine/threonine-protein phosphatase 6 regulatory subunit 1 OS=Homo sapiens OX=9606 GN=PPP6R1 PE=1 SV=5	5.794	0.7937	1.06249	15.3235	10	6	6	10	7	7	10	7	7	13	8	8	11	6	6	12	7	7	22.4495	22.645	22.2506	22.3535	22.5168	22.6503	22.5045	22.5885	22.3377	22.5125	22.8844	22.8844	-0.0565335	-0.132589	0.239315	0.0167308	0.196478	0.496943
PP6R2_HUMAN	O75170	Serine/threonine-protein phosphatase 6 regulatory subunit 2 OS=Homo sapiens OX=9606 GN=PPP6R2 PE=1 SV=2	6.203	0.8332	1.09203	11.0766	11	7	7	7	5	5	9	7	7	9	8	8	10	8	8	9	7	7	20.8999	21.0954	20.64	20.743	20.7206	20.8542	20.9244	21.0084	20.9767	21.1514	21.0975	21.0975	0.154182	0.297257	0.243343	0.231594	0.0722577	0.204402
PP6R3_HUMAN	Q5H9R7	Serine/threonine-protein phosphatase 6 regulatory subunit 3 OS=Homo sapiens OX=9606 GN=PPP6R3 PE=1 SV=2	5.916	0.797	0.704158	22.9095	16	13	13	14	11	11	16	13	13	18	14	14	17	14	14	16	13	13	23.9328	24.1284	24.3465	24.4494	24.22	24.3535	24.6015	24.6855	24.3324	24.5071	24.6208	24.6208	0.331988	0.153629	0.267245	0.250954	0.0902887	0.0705659
PP2AA_HUMAN	P67775	Serine/threonine-protein phosphatase 2A catalytic subunit alpha isoform OS=Homo sapiens OX=9606 GN=PPP2CA PE=1 SV=1	6.131	0.8105	1.20735	22.9773	6	4	1	5	4	1	5	4	1	6	4	1	4	3	1	7	4	1	25.5062	25.3542	26.6561	26.3678	26.509	26.3056	26.8543	26.3172	26.0516	25.5763	26.5155	25.5599	0.0116285	-0.729319	-0.745728	-0.487806	0.432601	0.668183
PP2AB_HUMAN	P62714	Serine/threonine-protein phosphatase 2A catalytic subunit beta isoform OS=Homo sapiens OX=9606 GN=PPP2CB PE=1 SV=1	6.131	0.8105	1.20735	20.3883	5	3	0	4	3	0	4	3	0	5	3	0	3	2	0	6	3	0	23.8811		25.1691		24.8135		25.368		24.6749		25.4698
PP4C_HUMAN	P60510	Serine/threonine-protein phosphatase 4 catalytic subunit OS=Homo sapiens OX=9606 GN=PPP4C PE=1 SV=1	3.811	0.6836	1.31801	8.14332	3	2	2	3	2	2	3	2	2	3	2	2	3	2	2	3	2	2	25.3051	25.7184	25.1165	25.4648	25.0266	25.3559	25.1855	25.2853	25.0362	25.2624	25.251	25.251	-0.179478	-0.202357	-0.213835	-0.198557	0.0174912	0.1472
PPP6_HUMAN	O00743	Serine/threonine-protein phosphatase 6 catalytic subunit OS=Homo sapiens OX=9606 GN=PPP6C PE=1 SV=1	4.007	0.7998	1.2851	23.6066	15	6	6	15	6	6	17	6	6	15	6	6	15	6	6	19	6	6	27.1616	27.5749	27.2542	27.6025	27.2237	27.5529	27.2732	27.373	27.1825	27.4087	27.3572	27.3572	-0.201922	-0.166216	-0.217709	-0.195283	0.0263809	0.000719478
