## Supplemental Table 6 for "Regulation of PP2A, PP4, and PP6 holoenzyme assembly by carboxyl-terminal methylation"

### Sheet: PIBS_Rpe1-WT_HM
protein name	uniprot accession	protein description	maximum xcorr parameter for protein identification	maximum dcn parameter for protein identification	minimum part per million parameter for protein identification	maximum coverage	tp_WT_1	up_WT_1	um_WT_1	tp_WT_2	up_WT_2	um_WT_2	tp_WT_3	up_WT_3	um_WT_3	tp_HM_1	up_HM_1	um_HM_1	tp_HM_2	up_HM_2	um_HM_2	tp_HM_3	up_HM_3	um_HM_3	log2 area [WT_1]	log2 area um [WT_1]	log2 area [WT_2]	log2 area um [WT_2]	log2 area [WT_3]	log2 area um [WT_3]	log2 area [HM_1]	log2 area um [HM_1]	log2 area [HM_2]	log2 area um [HM_2]	log2 area [HM_3]	log2 area um [HM_3]	log2 ratio HM_1-WT um	log2 ratio HM_2-WT um	log2 ratio HM_3-WT um	average log2 ratio um	SD log2 ratio um	p-value
2A5A_HUMAN	Q15172	Serine/threonine-protein phosphatase 2A 56 kDa regulatory subunit alpha isoform OS=Homo sapiens OX=9606 GN=PPP2R5A PE=1 SV=1	1.885	0.2605	1.8333	3.08642	2	2	0	0	0	0	0	0	0	0	0	0	0	0	0	0	0	0	20.3529		20.1551		20.8616		20.8723		20.785		20.1321
2A5D_HUMAN	Q14738	Serine/threonine-protein phosphatase 2A 56 kDa regulatory subunit delta isoform OS=Homo sapiens OX=9606 GN=PPP2R5D PE=1 SV=1	5.197	0.8002	0.152199	35.8804	22	16	13	19	15	13	18	12	10	3	3	2	3	3	2	1	1	1	24.5795	25.6162	24.7383	25.3974	24.6426	25.2908	21.7672	21.8055	21.7097	21.3862	21.6153	21.2834	-3.5919	-4.01117	-4.11393	-3.90567	0.276542	0.000128659
2A5E_HUMAN	Q16537	Serine/threonine-protein phosphatase 2A 56 kDa regulatory subunit epsilon isoform OS=Homo sapiens OX=9606 GN=PPP2R5E PE=1 SV=1	3.145	0.7243	0.703781	18.4154	8	8	6	2	2	2	3	3	3	0	0	0	0	0	0	0	0	0	22.7703	23.9992	22.8535	23.6266	22.6982	23.5147	21.379	21.7724	21.1154	21.0736	20.6599	20.5719	-1.85422	-2.55307	-3.05478	-2.48735	0.602972	0.00910247
2A5G_HUMAN	Q13362	Serine/threonine-protein phosphatase 2A 56 kDa regulatory subunit gamma isoform OS=Homo sapiens OX=9606 GN=PPP2R5C PE=1 SV=3	3.422	0.6797	0.479351	24.2366	15	12	9	13	10	8	14	10	8	2	2	1	2	2	1	1	1	1	24.3372	25.1728	24.3872	24.8064	24.3109	24.7261	21.8166	21.823	21.5747	21.1673	21.2921	20.8089	-2.98339	-3.63907	-3.99751	-3.53999	0.514269	0.00206054
2AAA_HUMAN	P30153	Serine/threonine-protein phosphatase 2A 65 kDa regulatory subunit A alpha isoform OS=Homo sapiens OX=9606 GN=PPP2R1A PE=1 SV=4	6.571	0.7929	0.105642	27.3345	55	18	18	49	17	17	42	18	18	27	16	16	27	16	16	26	16	16	30.4716	32.0145	30.5657	31.6809	30.525	31.6369	29.0337	29.4646	29.0898	29.1021	28.6534	28.6534	-2.21623	-2.57875	-3.02745	-2.60748	0.406374	0.00205861
2AAB_HUMAN	P30154	Serine/threonine-protein phosphatase 2A 65 kDa regulatory subunit A beta isoform OS=Homo sapiens OX=9606 GN=PPP2R1B PE=1 SV=3	4.598	0.7606	0.052892	18.6356	10	9	9	8	7	7	9	7	7	4	4	4	4	4	4	4	4	4	21.8326	23.3755	21.923	23.0382	21.832	22.9439	19.7344	20.1653	19.5795	19.5918	19.1	19.1	-2.87282	-3.44631	-3.93812	-3.41908	0.533173	0.00291076
2ABA_HUMAN	P63151	Serine/threonine-protein phosphatase 2A 55 kDa regulatory subunit B alpha isoform OS=Homo sapiens OX=9606 GN=PPP2R2A PE=1 SV=1	7.049	0.826	0.041318	41.387	44	16	10	48	16	10	45	16	10	18	11	7	16	11	7	15	10	5	28.9581	29.5091	29.1568	29.3347	29.0143	29.1159	24.4097	23.5169	24.4809	23.2365	24.255	22.9707	-5.81789	-6.0982	-6.36409	-6.09339	0.273132	1.48249e-05
2ABB_HUMAN	Q00005	Serine/threonine-protein phosphatase 2A 55 kDa regulatory subunit B beta isoform OS=Homo sapiens OX=9606 GN=PPP2R2B PE=1 SV=1	5.734	0.7034	0.688935	9.48081	4	3	1	4	3	1	5	3	1	1	1	0	1	1	0	2	2	0	27.3447	17.5722	27.3454	18.0741	27.4181	17.7017	23.1367		23.1037		22.7905	11.9612			-5.74052	-5.74052
2ABD_HUMAN	Q66LE6	Serine/threonine-protein phosphatase 2A 55 kDa regulatory subunit B delta isoform OS=Homo sapiens OX=9606 GN=PPP2R2D PE=1 SV=1	7.247	0.8211	0.041318	33.9956	21	11	6	23	11	6	18	11	6	8	6	3	8	6	3	9	7	3	28.068	27.6723	28.2716	27.5087	28.1478	27.3908	24.2305	23.425	24.2657	23.0473	24.0155	22.6745	-4.08363	-4.46133	-4.83412	-4.4597	0.375249	0.000769637
2ABG_HUMAN	Q9Y2T4	Serine/threonine-protein phosphatase 2A 55 kDa regulatory subunit B gamma isoform OS=Homo sapiens OX=9606 GN=PPP2R2C PE=1 SV=4	2.309	0.341	0.688935	3.3557	3	2	0	3	2	0	2	2	0	1	1	0	1	1	0	2	2	0	27.2875		27.2877		27.3607		23.0801		23.0471		22.7331
P2R3A_HUMAN	Q06190	Serine/threonine-protein phosphatase 2A regulatory subunit B'' subunit alpha OS=Homo sapiens OX=9606 GN=PPP2R3A PE=1 SV=1	4.198	0.7654	0.979301	4.26087	1	1	1	3	3	3	3	3	3	0	0	0	0	0	0	0	0	0	17.3157	18.8586	18.2882	19.4034	17.4755	18.5873	15.2534	15.6843	15.6818	15.6942	16.0839	16.0839	-3.17423	-3.1644	-2.77467	-3.03777	0.227898	0.00122506
P2R3B_HUMAN	Q9Y5P8	Serine/threonine-protein phosphatase 2A regulatory subunit B'' subunit beta OS=Homo sapiens OX=9606 GN=PPP2R3B PE=1 SV=2	3.823	0.6421	0.700585	4.86957	2	2	2	2	2	2	0	0	0	0	0	0	0	0	0	0	0	0	18.2472	19.79	18.6474	19.7626	18.4798	19.5917	14.6686	15.0995			13.2761	13.2761	-4.66311		-6.48647	-5.57479	1.28932	0.102753
STRN3_HUMAN	Q13033	Striatin-3 OS=Homo sapiens OX=9606 GN=STRN3 PE=1 SV=3	5.578	0.8093	0.178977	18.4442	11	9	8	11	9	7	11	9	8	8	7	6	11	9	8	9	7	6	24.5101	25.4952	24.6696	25.2268	24.5542	25.1361	24.03	23.9224	24.1476	23.6239	23.9576	23.4144	-1.30448	-1.60295	-1.81246	-1.5733	0.255287	0.00128499
STRN4_HUMAN	Q9NRL3	Striatin-4 OS=Homo sapiens OX=9606 GN=STRN4 PE=1 SV=2	5.25	0.742	0.807226	12.4834	7	6	5	6	6	4	6	6	5	5	5	4	5	5	4	6	5	4	24.5552	25.3576	24.7297	25.1141	24.6511	25.0934	24.8062	24.8507	24.8447	24.4473	24.5718	24.1282	-0.263442	-0.666838	-0.985941	-0.63874	0.362068	0.0604583
STRN_HUMAN	O43815	Striatin OS=Homo sapiens OX=9606 GN=STRN PE=1 SV=4	5.818	0.8585	0.229043	27.9487	19	15	14	23	16	14	19	13	12	18	14	13	16	12	11	18	12	11	24.2727	25.2837	24.463	25.0596	24.3661	24.9925	23.8699	23.8188	23.9548	23.4742	23.7015	23.1752	-1.24077	-1.58535	-1.88441	-1.57018	0.322089	0.005073
P4R3A_HUMAN	Q6IN85	Serine/threonine-protein phosphatase 4 regulatory subunit 3A OS=Homo sapiens OX=9606 GN=PPP4R3A PE=1 SV=1	5.88	0.7651	0.267045	31.4526	25	21	18	25	20	18	23	19	17	20	17	15	19	16	14	17	15	13	24.2757	24.5988	24.3865	24.3563	24.3307	24.5091	23.6419	23.5438	23.7148	23.4377	23.3745	23.1852	-0.965256	-1.07139	-1.32388	-1.12018	0.184221	0.00182403
P4R3B_HUMAN	Q5MIZ7	Serine/threonine-protein phosphatase 4 regulatory subunit 3B OS=Homo sapiens OX=9606 GN=PPP4R3B PE=1 SV=2	4.18	0.7715	0.039258	16.49	11	11	8	11	10	8	9	9	7	5	5	3	6	6	4	7	7	5	22.3943	21.6599	22.5231	21.5884	22.488	21.6575	21.9704	20.3216	21.8591	20.1501	21.39	19.8693	-1.33586	-1.50735	-1.78816	-1.54379	0.228341	0.00611994
PP4R1_HUMAN	Q8TF05	Serine/threonine-protein phosphatase 4 regulatory subunit 1 OS=Homo sapiens OX=9606 GN=PPP4R1 PE=1 SV=1	6.404	0.7851	4.1e-05	18.8421	25	15	15	24	15	15	24	14	14	5	4	4	4	4	4	4	4	4	25.7271	26.2776	25.9229	26.1013	25.7606	26.1671	20.4925	20.7323	20.4309	20.4309	20.4044	20.4542	-5.43478	-5.73617	-5.71284	-5.62793	0.167681	1.40547e-05
PP4R2_HUMAN	Q9NY27	Serine/threonine-protein phosphatase 4 regulatory subunit 2 OS=Homo sapiens OX=9606 GN=PPP4R2 PE=1 SV=3	8.851	0.8478	0.023596	47.9616	19	14	14	22	15	15	20	14	14	23	16	16	24	16	16	22	15	15	25.306	25.8564	25.7064	25.8847	25.6386	26.045	26.134	26.3737	26.1945	26.1945	25.9535	26.0033	0.488971	0.309761	0.118574	0.305768	0.185231	0.118145
ANR28_HUMAN	O15084	Serine/threonine-protein phosphatase 6 regulatory ankyrin repeat subunit A OS=Homo sapiens OX=9606 GN=ANKRD28 PE=1 SV=5	6.605	0.8515	0.365412	16.1443	9	7	7	12	10	10	10	8	8	6	5	5	7	5	5	8	6	6	21.8413	22.119	22.0897	22.0897	21.83	21.9532	21.3713	21.6064	21.2619	21.3693	20.9077	21.0741	-0.48328	-0.720392	-1.01556	-0.739745	0.266668	0.0341493
ANR44_HUMAN	Q8N8A2	Serine/threonine-protein phosphatase 6 regulatory ankyrin repeat subunit B OS=Homo sapiens OX=9606 GN=ANKRD44 PE=1 SV=3	6.654	0.8073	0.290874	19.2346	13	12	12	13	11	11	11	10	10	8	7	7	10	8	8	12	10	10	22.1307	22.4084	22.2664	22.2664	22.1384	22.2616	22.2721	22.5072	22.3699	22.4774	22.1011	22.2676	0.240873	0.210976	0.00119492	0.151015	0.130606	0.315133
ANR52_HUMAN	Q8NB46	Serine/threonine-protein phosphatase 6 regulatory ankyrin repeat subunit C OS=Homo sapiens OX=9606 GN=ANKRD52 PE=1 SV=3	5.709	0.6892	0.757541	5.20446	4	4	4	3	3	3	3	3	3	3	3	3	4	4	4	3	3	3	20.8029	21.0806	20.9349	20.9349	20.8268	20.95	20.1947	20.4299	20.177	20.2844	20.3239	20.4904	-0.520163	-0.665622	-0.4596	-0.548462	0.105886	0.00207567
PP6R1_HUMAN	Q9UPN7	Serine/threonine-protein phosphatase 6 regulatory subunit 1 OS=Homo sapiens OX=9606 GN=PPP6R1 PE=1 SV=5	5.418	0.7923	0.095019	12.4858	12	8	8	11	9	9	12	8	8	8	7	7	12	9	9	9	8	8	22.5824	22.8601	22.9227	22.9227	22.6408	22.764	22.2622	22.4973	22.3974	22.5048	22.2566	22.4231	-0.362755	-0.355255	-0.436985	-0.384999	0.0451773	0.00493
PP6R2_HUMAN	O75170	Serine/threonine-protein phosphatase 6 regulatory subunit 2 OS=Homo sapiens OX=9606 GN=PPP6R2 PE=1 SV=2	5.953	0.8698	0.585416	12.2153	12	9	9	12	9	9	12	9	9	9	7	7	11	7	7	10	7	7	21.6805	21.9583	21.8649	21.8649	21.6686	21.7918	21.0891	21.3243	21.1482	21.2557	21.0287	21.1952	-0.540605	-0.609234	-0.669678	-0.606506	0.0645798	0.000741031
PP6R3_HUMAN	Q5H9R7	Serine/threonine-protein phosphatase 6 regulatory subunit 3 OS=Homo sapiens OX=9606 GN=PPP6R3 PE=1 SV=2	6.245	0.7986	0.368264	17.5258	13	11	11	11	9	9	13	11	11	12	10	10	13	10	10	12	10	10	23.7419	24.0197	23.9126	23.9126	23.7472	23.8704	23.5744	23.8095	23.7139	23.8213	23.4241	23.5906	-0.10309	-0.0912957	-0.322058	-0.172148	0.12996	0.106006
PP2AA_HUMAN	P67775	Serine/threonine-protein phosphatase 2A catalytic subunit alpha isoform OS=Homo sapiens OX=9606 GN=PPP2CA PE=1 SV=1	5.973	0.8219	0.075497	25.2427	5	4	1	6	4	1	4	3	1	9	4	1	10	4	1	10	5	1	28.3074	26.6199	28.6035	26.3068	28.761	27.0449	29.8658	28.9632	30.0913	28.8946	29.8214	28.247	2.34328	2.27472	1.62713	2.08171	0.395169	0.00287069
PP2AB_HUMAN	P62714	Serine/threonine-protein phosphatase 2A catalytic subunit beta isoform OS=Homo sapiens OX=9606 GN=PPP2CB PE=1 SV=1	5.973	0.8219	0.075497	22.6537	4	3	0	4	3	0	3	2	0	7	3	0	8	3	0	8	4	0	27.8475		28.2752		28.2785		28.9595		29.378		29.3903
PP4C_HUMAN	P60510	Serine/threonine-protein phosphatase 4 catalytic subunit OS=Homo sapiens OX=9606 GN=PPP4C PE=1 SV=1	4.338	0.7076	0.458016	8.14332	3	2	2	4	2	2	3	2	2	3	2	2	3	2	2	3	2	2	25.7344	25.9201	26.1065	26.1065	25.8784	25.977	26.0451	26.2426	26.2849	26.4463	26.2351	26.6136	0.265607	0.469297	0.636626	0.457177	0.185806	0.0372784
PPP6_HUMAN	O00743	Serine/threonine-protein phosphatase 6 catalytic subunit OS=Homo sapiens OX=9606 GN=PPP6C PE=1 SV=1	3.949	0.7904	0.008597	23.6066	12	6	6	16	7	7	12	6	6	19	7	7	16	7	7	16	7	7	27.5297	27.7155	27.8074	27.8074	27.6842	27.7828	27.5723	27.7698	27.7	27.8614	27.641	28.0195	-0.0130018	0.0786654	0.236736	0.1008	0.126332	0.251413
